# Genomic analyses of recently emerging clades of mpox virus reveal gene deletion and single nucleotide polymorphisms that correlate with altered virulence and transmission

**DOI:** 10.1101/2024.09.24.614696

**Authors:** Ankeet Kumar, Pratima Jhanwar, B Roohani, Amulya Gulati, Utpal Tatu

**Affiliations:** Department of Biochemistry, Division of Biological Sciences, Indian Institute of Science, Bangalore, India

**Keywords:** Mpox virus, Mutational analysis, Clade Ib, Complement control protein, Single nucleotide polymorphisms

## Abstract

Mpox virus (MPXV) has consistently caused human infections since the first reported case in 1970, with the initial outbreaks primarily attributed to sporadic zoonotic transmissions. In recent years, an increase in human-to-human transmission has been observed, particularly during the 2022 outbreak caused by Clade IIb, which was declared a public health emergency by WHO. In 2024, the emergence of Clade Ib from Africa raised global concern once again. While several studies have provided valuable insights into the differences among MPXV clades, research on Clade Ib remains limited. In this study, we have conducted a comprehensive comparative genome sequence analysis and identified unique features across MPXV clade sequences. We report a ∼1141 bp long novel deletion resulting in loss of the complement control protein (CCP) in Clade Ib sequences, a deletion earlier exclusively reported in Clade II sequences. Additionally, B22R, a crucial host receptor-binding protein involved in viral entry and known for its high immunogenicity, shows clade-specific amino acid changes across three MPXV clades. Moreover, multiple extragenic mutations were identified in the 5’ UTR of several genes, which may impact gene transcription. Other frequently mutated proteins are linked to immune evasion, translation, and viral entry and exit. The above results and APOBEC signatures associated with sustained human-to-human transmission highlight the virus’s potential for rapid adaptation, underscoring the need for vigilance against reverse zoonosis and the risk of spillover to new hosts.
