## Supplementary material for "Genomic analyses of recently emerging clades of mpox virus reveal gene deletion and single nucleotide polymorphisms that correlate with altered virulence and transmission": Supplementary file 4.xlsx

### Sheet: MutPred2 data
Protein Name	Number of Unique Mutations	Mutation	MutPred2 score
MPXV_gp002	2	L22I	0.16
		S121A	0.149
MPXV_gp003	1	N488D	0.637
MPXV_gp004	3	F136L	0.346
		T273A	0.162
		A249T	0.328
MPXV_gp005	2	R124M	0.389
		G112C	0.799
MPXV_gp006	3	L219S	0.314
		I38V	0.535
		R230K	0.121
MPXV_gp008	8	D386N	0.472
		H300Y	0.427
		I602L	0.329
		R304C	0.793
		S193A	0.354
		T426A	0.132
		A488T	0.451
		E637K	0.479
MPXV_gp009	1	G32S	0.122
MPXV_gp010	2	K393E	0.497
		V425I	0.221
MPXV_gp011	2	I126V	0.14
		V47I	0.092
MPXV_gp012	1	R146C	0.257
MPXV_gp013	1	D12N	0.148
MPXV_gp018	2	P11S	0.286
		V17I	0.166
MPXV_gp019	1	R415C	0.479
MPXV_gp020	1	I78V	0.3
MPXV_gp022	2	A168T	0.571
		A254P	0.364
MPXV_gp023	1	R228G	0.293
MPXV_gp024	2	A3T	0.126
		D210N	0.273
MPXV_gp025	3	A109T	0.05
		L148M	0.065
		A63V	0.237
MPXV_gp026	2	G78R	0.034
		T185A	0.163
MPXV_gp028	3	D229N	0.432
		L166I	0.064
		Y114N	0.177
MPXV_gp030	3	A275T	0.149
		P276S	0.296
		V37M	0.169
MPXV_gp035	1	G438R	0.498
MPXV_gp036	1	A118T	0.205
MPXV_gp037	1	S360T	0.094
MPXV_gp040	1	L26I	0.22
MPXV_gp045	1	S88A	0.099
MPXV_gp046	3	D23N	0.485
		N61H	0.23
		T17A	0.155
MPXV_gp047	2	N97H	0.216
		L222I	0.041
MPXV_gp048	2	E341D	0.127
		S251P	0.102
MPXV_gp050	2	Y205H	0.092
		Y12H	0.314
MPXV_gp051	3	D785N	0.278
		S484A	0.308
		V501I	0.063
MPXV_gp052	2	I10V	0.164
		I34L	0.094
MPXV_gp054	2	D199N	0.413
		V441I	0.077
MPXV_gp060	3	A685P	0.302
		G260S	0.155
		R358G	0.071
MPXV_gp064	2	T211S	0.133
	2	R620Q	0.218
MPXV_gp065	3	A328T	0.182
		T79S	0.14
		V591F	0.501
MPXV_gp069	3	E178A	0.556
		E303D	0.284
		I213K	0.668
MPXV_gp071	3	I62V	0.081
		N73S	0.069
		S18F	0.078
MPXV_gp074	1	T175R	0.257
MPXV_gp076	2	M68I	0.127
		L75P	0.59
MPXV_gp077	1	N198D	0.066
MPXV_gp080	2	Q152K	0.048
		R134H	0.394
MPXV_gp081	2	A153T	0.299
		L14F	0.082
MPXV_gp082	2	H192Y	0.265
		V249I	0.147
MPXV_gp084	1	A12T	0.293
MPXV_gp085	7	D506Y	0.803
		F944S	0.322
		R475C	0.614
		S1083N	0.21
		V431A	0.241
		G113V	0.53
		V1070I	0.157
MPXV_gp089	2	T622A	0.297
		T630A	0.097
MPXV_gp090	1	A138T	0.087
MPXV_gp091	1	V77I	0.073
MPXV_gp092	1	R34H	0.192
MPXV_gp093	2	A3T	0.07
		I537V	0.041
MPXV_gp097	1	N454D	0.117
MPXV_gp098	5	A281V	0.451
		G381D	0.478
		A462V	0.253
		R256K	0.14
		S413N	0.159
MPXV_gp100	1	T19A	0.108
MPXV_gp103	1	T313A	0.214
MPXV_gp105	3	H97N	0.41
		L399I	0.107
		V514I	0.063
MPXV_gp106	1	A26S	0.038
MPXV_gp110	3	A122T	0.031
		I270L	0.076
		V63I	0.033
MPXV_gp114	1	D226E	0.094
MPXV_gp116	2	N267D	0.155
		T229A	0.116
MPXV_gp123	1	A289T	0.183
MPXV_gp125	6	P345L	0.362
		R463Q	0.161
		V249I	0.26
		P348A	0.319
		T264I	0.355
		P76Q	0.308
MPXV_gp127	1	G52S	0.139
MPXV_gp128	1	S313I	0.266
MPXV_gp130	2	E256D	0.219
		D100N	0.153
MPXV_gp131	5	D282N	0.61
		D633E	0.273
		T601M	0.101
		V6D	0.692
		R273Q	0.169
MPXV_gp132	3	H358Y	0.136
		H419Y	0.106
		T343A	0.149
MPXV_gp135	1	A222T	0.083
MPXV_gp136	1	V24M	0.06
MPXV_gp138	2	A2T	0.185
		S36L	0.254
MPXV_gp139	1	S2P	0.202
MPXV_gp140	3	Q59L	0.198
		A88V	0.11
		E67K	0.374
MPXV_gp141	1	G84R	0.415
MPXV_gp142	2	A46T	0.234
		A46V	0.149
MPXV_gp143	4	K117E	0.071
		L137Q	0.093
		V111I	0.071
		Y83N	0.113
MPXV_gp144	4	G63D	0.195
		L161S	0.42
		N106D	0.317
		T127I	0.235
MPXV_gp146	1	V112I	0.076
MPXV_gp147	2	Y116H	0.074
		V96I	0.132
MPXV_gp149	4	D161Y	0.567
		D168V	0.451
		V126A	0.06
		T146M	0.284
MPXV_gp150	2	T30A	0.148
		N21S	0.152
MPXV_gp151	1	R315C	0.471
MPXV_gp153	2	S227L	0.065
		N24D	0.225
MPXV_gp154	1	V139I	0.098
MPXV_gp156	3	M85L	0.163
		T107A	0.111
		Y127S	0.095
MPXV_gp157	6	T205I	0.051
		T22I	0.115
		V16A	0.029
		A167T	0.111
		E177D	0.073
		T239I	0.333
MPXV_gp158	1	*300K
MPXV_gp159	3	I265V	0.232
		R19G	0.067
		R419S	0.227
MPXV_gp160	3	H506R	0.652
		R185K	0.246
		H506Y	0.533
MPXV_gp162	3	Q50P	0.154
		T120A	0.132
		C80F	0.39
MPXV_gp163	2	E100G	0.107
		Y112H	0.076
MPXV_gp164	1	R108I	0.379
MPXV_gp165	1	S120C	0.21
MPXV_gp166	4	E14K	0.309
		V100I	0.451
		D71N	0.174
		R133Q	0.317
MPXV_gp167	2	S192P	0.086
		E230K	0.304
MPXV_gp168	2	G134E	0.086
		G52D	0.221
MPXV_gp169	6	A253T	0.387
		E140K	0.334
		S276N	0.292
		T241A	0.258
		A156T	0.302
		C99Y	0.934
MPXV_gp170	2	E290K	0.626
		K179N	0.459
MPXV_gp171	7	A621V	0.582
		A690V	0.421
		H473R	0.571
		Q739R	0.103
		S354G	0.196
		Y349C	0.489
		R169W	0.555
MPXV_gp172	5	A300T	0.281
		A311V	0.842
		T142I	0.507
		T53I	0.152
		V34A	0.055
MPXV_gp173	3	F21L	0.067
		G187R	0.147
		V11I	0.044
MPXV_gp174	25	A1339T	0.21
		A515V	0.102
		A787V	0.191
		D1862E	0.08
		D98A	0.491
		G1716D	0.929
		I173V	0.187
		I334N	0.724
		L3F	0.401
		N331K	0.44
		R1703L	0.274
		S533F	0.172
		S533P	0.335
		S704Y	0.159
		T1304A	0.317
		T1372A	0.224
		T713P	0.086
		T723P	0.043
		V1725A	0.547
		V1725F	0.677
		A927T	0.386
		G379D	0.214
		P780S	0.226
		R363H	0.093
		E1056D	0.419

### Sheet: PolyPhen2 data
Protein	Substitution	Polyphen2 HumVar	Score HumVar
MPXV_gp002	L22I	benign	0
	S121A	possibly damaging	0.875
MPXV_gp004	F136L	benign	0.149
	T273A	benign	0
	A249T	benign	0.432
MPXV_gp010	K393E	possibly damaging	0.9
	V425I	possibly damaging	0.994
MPXV_gp011	I426V	benign	0
	V47I	benign	0
MPXV_gp012	R146C	possibly damaging	0.833
MPXV_gp018	P11S	possibly damaging	0.956
	V17I	possibly damaging	0.568
MPXV_gp019	R415C	benign	0.383
MPXV_gp020	I78V	possibly damaging	0.632
MPXV_gp018	P11S	possibly damaging	0.956
	V17I	possibly damaging	0.568
MPXV_gp023	R228G	benign	0.003
MPXV_gp024	A3T	benign	0.14
	D210N	benign	0.003
MPXV_gp025	A109T	benign	0
	A63V	benign	0
	L148M	benign	0.985
MPXV_gp026	G78R	benign	0
	T185A	benign	0.002
MPXV_gp028	D229N	benign	0.336
	L166I	benign	0.013
	Y114N	benign	0
MPXV_gp030	A275T	possibly damaging	0.691
	P276S	possibly damaging	0.81
	V37M	possibly damaging	0.788
MPXV_gp035	G438R	benign	0.004
MPXV_gp036	A118T	possibly damaging	0.691
MPXV_gp037	S360T	benign	0.124
MPXV_gp040	L26I	benign	0.005
MPXV_gp045	S88A	benign	0.064
MPXV_gp046	D23N	possibly damaging	0.63
	N61H	benign	0.001
	T17A	benign	0
MPXV_gp047	L222I	possibly damaging	0.735
	N97H	benign	0.088
MPXV_gp048	E341D	benign	0
	S251P	benign	0
MPXV_gp050	Y12H	benign	0.358
	Y205H	benign	0
MPXV_gp051	D785N	benign	0.002
	S484A	benign	0.003
	V501I	benign	0.006
MPXV_gp052	I10V	benign	0
	I34L	benign	0
MPXV_gp054	D199N	benign	0.308
	V441I	benign	0.02
MPXV_gp060	A685P	benign	0
	G260S	benign	0.001
	R358G	benign	0
MPXV_gp064	T211S	benign	0.001
	R620Q	possibly damaging	0.504
MPXV_gp071	I62V	benign	0
	N73S	benign	0
	S18F	benign	0
MPXV_gp074	T175R	benign	0.066
MPXV_gp077	N198D	benign	0
MPXV_gp080	Q152K	benign	0
	R134H	benign	0.234
MPXV_gp081	A153T	benign	0.003
	L14F	benign	0
MPXV_gp082	H192Y	benign	0
	V249I	benign	0
MPXV_gp084	A15T	benign	0
MPXV_gp089	T622A	benign	0
	T630A	benign	0.001
MPXV_gp090	A138T	benign	0.008
MPXV_gp091	V77I	benign	0.034
MPXV_gp092	R34H	benign	0
MPXV_gp093	A3T	benign	0.003
	I537V	benign	0.029
MPXV_gp097	N4554D	benign	0
MPXV_gp098	A281V	benign	0.153
	G381D	benign	0.022
	A462V	benign	0.024
	R256K	benign	0.001
	S413N	benign	0.014
MPXV_gp100	T19A	benign	0
MPXV_gp103	T313A	benign	0.001
MPXV_gp105	H97N	benign	0.026
	L399I	benign	0.021
	V514I	benign	0.01
MPXV_gp106	A26S	benign	0.001
MPXV_gp110	A122T	benign	0.032
	I270L	benign	0
	V63I	benign	0.008
MPXV_gp114	D226E	benign	0.001
MPXV_gp116	N267D	benign	0
	T229A	benign	0
MPXV_gp123	A289T	benign	0.001
MPXV_gp125	P345L	benign	0
	P348A	benign	0.001
	P76Q	benign	0.001
	R463Q	unknown
	T264I	benign	0.001
	V249I	benign	0.093
MPXV_gp127	G52S	benign	0.001
MPXV_gp128	S313I	benign	0.007
MPXV_gp130	N300D	benign	0.006
	E256D	benign	0.003
MPXV_gp132	H358Y	benign	0.39
	H419Y	benign	0.412
	T343A	benign	0
MPXV_gp135	A222T	benign	0.016
MPXV_gp136	V24M	benign	0.022
MPXV_gp138	A2T	benign	0.002
	S36L	benign	0
MPXV_gp139	S2P	unknown
MPXV_gp140	A88V	benign	0.189
	E67K	benign	0.144
	Q59L	benign	0
MPXV_gp141	G84R	benign	0
MPXV_gp142	A46T	benign	0.011
	A46V	benign	0.001
MPXV_gp143	K117E	benign	0
	L137Q	benign	0
	V111I	benign	0.205
	Y83N	benign	0
MPXV_gp144	G63D	benign	0.001
	L161S	benign	0
	N106D	benign	0.007
	T127I	benign	0
MPXV_gp146	V112I	benign	0.205
MPXV_gp147	V96I	benign	0.044
	Y116H	benign	0
MPXV_gp151	R315C	benign	0.292
MPXV_gp154	V139I	benign	0
MPXV_gp156	M85L	benign	0
	T107A	benign	0
	Y127S	benign	0
MPXV_gp157	T205I	probably damaging	0.998
	T22I	benign	0.007
	V16A	benign	0
	A167T	possibly damaging	0.47
	E177D	probably damaging	0.918
	T239I	probably damaging	0.998
MPXV_gp159	I265V	benign	0
	R19G	benign	0
	R419S	benign	0
MPXV_gp162	C80F	benign	0
	Q50P	benign	0
	T120A	benign	0
MPXV_gp163	E100G	benign	0
	Y112H	benign	0
MPXV_gp164	R108I	benign	0.023
MPXV_gp165	S120C	benign	0.003
MPXV_gp166	D71N	benign	0.027
	E14K	benign	0
	R133Q	benign	0.265
	V100I	possibly damaging	0.738
MPXV_gp167	E230K	benign	0.048
	S192P	benign	0
MPXV_gp168	G134E	benign	0
	G52D	benign	0
MPXV_gp173	F21L	benign	0
	G187R	benign	0.01
	V11I	benign	0
MPXV_gp176	F3S	unknown
MPXV_gp177	V80E	possibly damaging	0.62
MPXV_gp178	I48T	benign	0
MPXV_gp179	V188A	possibly damaging	0.477
MPXV_gp180	S121A	possibly damaging	0.905

### Sheet: CladeSpecificMutations
Protein	Mutations	Clade	MutPred2 sccore	Score HumVar	Polyphen2 HumVar
MPXV_gp004	A249T	Ib	0.328	0.432	benign
MPXV_gp005	G112C	Ib	0.799	0.841	possibly damaging
MPXV_gp018	V17I	Ib	0.166	0.568	possibly damaging
MPXV_gp047	L222I	Ib	0.041	0.735	possibly damaging
MPXV_gp050	Y12H	Ib	0.314	0.358	benign
MPXV_gp076	L75P	Ib	0.59		unknown
MPXV_gp080	R134H	Ib	0.394	0.234	benign
MPXV_gp106	A26S	Ib	0.038	0.001	benign
MPXV_gp125	P76Q	Ib	0.308	0.001	benign
MPXV_gp131	R273Q	Ib	0.169	0.014	benign
MPXV_gp147	V96I	Ib	0.132	0.044	benign
MPXV_gp151	R315C	Ib	0.471	0.292	benign
MPXV_gp174	E1056D	Ib	0.419	0.225	benign
MPXV_gp008	D386N	IIa	0.472	0.049	benign
MPXV_gp022	A168T	IIa	0.571	0.005	benign
MPXV_gp028	D229N	IIa	0.432	0.336	benign
MPXV_gp028	L166I	IIa	0.064	0.013	benign
MPXV_gp030	P276S	IIa	0.296	0.81	possibly damaging
MPXV_gp036	A118T	IIa	0.205	0.691	possibly damaging
MPXV_gp069	E178A	IIa	0.556	0.36	benign
MPXV_gp082	H192Y	IIa	0.265	0	benign
MPXV_gp085	S1083N	IIa	0.21	0	benign
MPXV_gp090	A138T	IIa	0.087	0.008	benign
MPXV_gp098	A281V	IIa	0.451	0.153	benign
MPXV_gp098	G381D	IIa	0.478	0.022	benign
MPXV_gp105	H97N	IIa	0.41	0.026	benign
MPXV_gp105	L399I	IIa	0.107	0.021	benign
MPXV_gp132	H419Y	IIa	0.106	0.412	benign
MPXV_gp132	T343A	IIa	0.149	0	benign
MPXV_gp142	A46T	IIa	0.234	0.011	benign
MPXV_gp149	D168V	IIa	0.451	0.083	benign
MPXV_gp157	T22I	IIa	0.115	0.007	benign
MPXV_gp169	S276N	IIa	0.292	0.919	probably damaging
MPXV_gp170	E290K	IIa	0.626	0.608	possibly damaging
MPXV_gp171	H473R	IIa	0.571	0.063	benign
MPXV_gp172	T53I	IIa	0.152	0	benign
MPXV_gp173	G187R	IIa	0.147	0.01	benign
MPXV_gp174	S704Y	IIa	0.159	0.666	possibly damaging
MPXV_gp005	R124M	IIb	0.389	0.984	possibly damaging
MPXV_gp006	R230K	IIb	0.121	0.009	benign
MPXV_gp008	A488T	IIb	0.451	0	benign
MPXV_gp022	A254P	IIb	0.364	0.104	benign
MPXV_gp030	V37M	IIb	0.169	0.788	possibly damaging
MPXV_gp035	G438R	IIb	0.498	0.004	benign
MPXV_gp054	V441I	IIb	0.077	0.02	benign
MPXV_gp064	R620Q	IIb	0.218	0.504	possibly damaging
MPXV_gp074	T175R	IIb	0.257	0.066	benign
MPXV_gp084	A12T	IIb	0.293	0	benign
MPXV_gp085	G113V	IIb	0.53	0	benign
MPXV_gp098	A462V	IIb	0.253	0.024	benign
MPXV_gp098	R256K	IIb	0.14	0.001	benign
MPXV_gp098	S413N	IIb	0.159	0.014	benign
MPXV_gp105	V514I	IIb	0.063	0.01	benign
MPXV_gp110	V63I	IIb	0.033	0.008	benign
MPXV_gp125	P348A	IIb	0.319	0.001	benign
MPXV_gp125	T264I	IIb	0.355	0.001	benign
MPXV_gp130	D100N	IIb	0.153	0.006	benign
MPXV_gp140	A88V	IIb	0.11	0.189	benign
MPXV_gp140	E67K	IIb	0.374	0.144	benign
MPXV_gp149	T146M	IIb	0.284	0.248	benign
MPXV_gp153	N24D	IIb	0.225		error
MPXV_gp157	A167T	IIb	0.111	0.47	possibly damaging
MPXV_gp157	E177D	IIb	0.073	0.918	probably damaging
MPXV_gp160	H506Y	IIb	0.533	0	benign
MPXV_gp162	C80F	IIb	0.39	0	benign
MPXV_gp164	R108I	IIb	0.379	0.023	benign
MPXV_gp165	S120C	IIb	0.21	0.003	benign
MPXV_gp166	D71N	IIb	0.174	0.027	benign
MPXV_gp166	R133Q	IIb	0.317	0.265	benign
MPXV_gp167	E230K	IIb	0.304	0.048	benign
MPXV_gp169	A156T	IIb	0.302	0.013	benign
MPXV_gp169	C99Y	IIb	0.934	0.598	possibly damaging
MPXV_gp170	K179N	IIb	0.459	0.005	benign
MPXV_gp171	R169W	IIb	0.555	0.962	probably damaging
MPXV_gp174	A927T	IIb	0.386	0.277	benign
MPXV_gp174	G379D	IIb	0.214	0.555	possibly damging
MPXV_gp174	P780S	IIb	0.226	0.994	probably damaging
MPXV_gp174	R363H	IIb	0.093	0.268	benign
